# TCR clustering by contrastive learning on antigen specificity

**DOI:** 10.1101/2024.04.04.587695

**Authors:** Margarita Pertseva, Oceane Follonier, Daniele Scarcella, Sai T. Reddy

**Affiliations:** Department of Biosystems Science and Engineering, ETH Zurich, 4058 Basel, Switzerland; Life Science Zurich Graduate School, ETH Zurich and University of Zurich, 8006 Zurich, Switzerland

**Keywords:** T cell receptor, contrastive learning, ESM model, deep learning, TCR clustering

## Abstract

Effective clustering of T-cell receptor (TCR) sequences could be used to predict their antigen-specificities. TCRs with highly dissimilar sequences can bind to the same antigen, thus making their clustering into a common antigen group a central challenge. Here, we develop TouCAN, a method that relies on contrastive learning and pre-trained protein language models to perform TCR sequence clustering and antigen-specificity predictions. Following training, TouCAN demonstrates the ability to cluster highly dissimilar TCRs into common antigen groups. Additionally, TouCAN demonstrates TCR clustering performance and antigen-specificity predictions comparable to other leading methods in the field.
