## Supplementary material for "TCR clustering by contrastive learning on antigen specificity": TouCAN supplementary: Supp_Table1.xlsx

### Sheet: Sheet1
Va	CDR3a	Vb	CDR3b	Epitope	HLA	Cluster
TRAV12-2	CAVSSDKIIF	TRBV20-1	CSASLKADEQFF	LLWNGPMAV	HLA-A*02:01	1
TRAV12-2	CAVSGSKLTF	TRBV6-5	CASSPNLQGAWGYTF
TRAV12-2	CAVSGYALNF	TRBV6-1	CASGAQAGTGAYGYTF
TRAV12-2	CAGADDKIIF	TRBV11-2	CASAPGGGYEQYF
TRAV12-2	CALAPDKLIF	TRBV12-4	CASSSQGLSTEAFF
TRAV12-2	CALSASKIIF	TRBV6-2	CASTPGTESYEQYF
TRAV12-2	CAVNRDDKIIF	TRBV15	CATTGGSGYEQYF
TRAV12-2	CAVTASKLTF	TRBV9	CASSAGQESYEQYF
TRAV12-2	CALTGGKLIF	TRBV4-2	CASSQGGDGYGYTF
TRAV12-2	CAVDSTDKLIF	TRBV12-4	CASSLGGASYEQYF
TRAV12-2	CAVSTDKLIF	TRBV29-1	CSVDRRSDEAFF
TRAV12-2	CAVMNARLMF	TRBV15	CATSYERNTEAFF
TRAV12-2	CAVSNARLMF	TRBV6-1	CASSEAAGRANYGYTF
TRAV12-2	CAVTDDKIIF	TRBV4-1	CASSHLAGGAGEQFF
TRAV12-2	CAVNDDKIIF	TRBV15	CATGRDRAYEQYF
TRAV12-2	CAVGGGKLIF	TRBV6-1	CASSEAVLGGNSYEQYF
TRAV12-2	CAVSGDKIIF	TRBV6-5	CASSSGSPGSYGYTF
TRAV12-2	CAVEGGKLIF	TRBV29-1	CSVEGRGTDTQYF
TRAV12-2	CAVTGDKLIF	TRBV12-4	CALSDLGGSGNTGKLIF
TRAV12-2	CAVTDYQLTF	TRBV6-2	CASSSSGTGGYGYTF
TRAV12-1	CVVADSKLTF	TRBV29-1	CSVTGERGTDTQYF
TRAV27	CAGVQEYGNKLVF	TRBV9	CASSPGGVSYNEQFF
TRAV12-2	CAVSDYKLSF	TRBV6-3	CASSSSGTAYGYTF
TRAV12-2	CAVSDDKIIF	TRBV9	CASSVSGGAYEQYF
TRAV12-2	CAVSGNKLVF	TRBV5-1	CASSPAAGGAYEQYF
TRAV12-1	CVVTDDKIIF	TRBV6-3	CASNGGLAYEQYF
TRAV12-2	CAVIGDKIIF	TRBV27	CASSLGSTGTYEQYF
TRAV12-2	CAVTGDKIIF	TRBV10-2	CASSGGTSGAYEQYF
TRAV12-2	CAVNSDKLIF	TRBV29-1	CSVSGERGTDTQYF
TRAV27	CAGVPNNNNDMRF	TRBV9	CASSGGVSYNEQFF
TRAV12-2	CAPSGGKLIF	TRBV20-1	CSASGDRGADTQYF
TRAV12-2	CAVGDDKIIF	TRBV9	CASSSRTGDTQYF
TRAV12-2	CAVTSDDMRF	TRBV9	CASSVGLEAYEQYF
TRAV12-2	CAGGAGTALIF	TRBV14	CASSQGPAAYEQYF
TRAV12-2	CAGSASKIIF	TRBV5-1	CASSPGTSGAYEQYF
Va	CDR3a	Vb	CDR3b	Epitope	HLA	Cluster
TRAV35	CAGRGGNAGKSTF	TRBV19	CASSGYSINEQFF	GILGFVFTL	HLA-A*02:01	2
TRAV27	CAGVYGGSQGNLIF	TRBV19	CASSIRSAHEQYF
TRAV5	CAESIPAGANSKLTF	TRBV19	CASSRYHTDTQYF
TRAV8-6	CAVSYGGSQGNLIF	TRBV19	CASSGRPTETQYF
TRAV5	CAENAGGGSQGNLIF	TRBV19	CASSKRGAETQYF
TRAV27	CAGSDGGSQGNLIF	TRBV19	CASSMRSTDTQYF
TRAV3	CADSSSNTGKLIF	TRBV19	CASSGRSQETQYF
TRAV27	CAGGLTYNQGGKLIF	TRBV6-1	CASSDFQAINQPQHF
TRAV5	CAESINTGGFKTIF	TRBV19	CASSIRGAETQYF
TRAV13-2	CAENGGGGSQGNLIF	TRBV19	CASSNRASEKLFF
TRAV27	CAVTYSGAGSYQLTF	TRBV19	CASSIYSTPDQPQHF
TRAV41	CAGGGSQGNLIF	TRBV19	CASRTRSAYEQYF
TRAV13-2	CAENNGGGSQGNLIF	TRBV19	CASSDRSGNEQFF
TRAV27	CAGALGSSNTGKLIF	TRBV19	CASSIRSAYEQFF
TRAV25	CAGNYGGSQGNLIF	TRBV19	CASSLRSTGELFF
TRAV13-2	CAENMGGGSQGNLIF	TRBV19	CASSDRAGNEQFF
TRAV12-2	CAVTPSNTGKLIF	TRBV19	CASSIRSAYEQYF
TRAV27	CAGADGSSNTGKLIF	TRBV19	CASSTRSAYEQYF
TRAV25	CAGTYGGSQGNLIF	TRBV19	CASSIRSLDIQYF
TRAV25	CAMNYGGSQGNLIF	TRBV19	CASSMRSTGELFF
TRAV35	CAGPTHDMNYGGSQGNLIF	TRBV19	CASSIHSTDTQYF
TRAV25	CAGSYGGSQGNLIF	TRBV19	CASSIRSMDIQYF
TRAV27	CAGGSQGNLIF	TRBV6-6	CASSYPWDSQSSYNEQFF	YLQPRTFLL
Va	CDR3a	Vb	CDR3b	Epitope	HLA	Cluster
TRAV6D-6	CALGRGMGYKLTF	TRBV2	CASSLGDGLFF	SSLENFRAYV	H-2Db	3
TRAV12N-3	CALSASSGSWQLIF	TRBV1	CASSIARWDSYEQYF
TRAV6-6	CALGEGSNYQLIW	TRBV29	CASSGGADYTF
TRAV6D-6	CALGGGSNYKLTF	TRBV2	CASSSGEAPLF
TRAV9N-2	CVLSGGSNYKLTF	TRBV29	CASSFGGAPLF
TRAV6-6	CALGGGSNYQLIW	TRBV29	CASTGGEEVFF
TRAV12N-3	CALSGTGSNRLTF	TRBV1	CASSIGERLFF
TRAV21/DV12	CIRSGGSNYKLTF	TRBV29	CASSWGVEQYF
TRAV6N-6	CALIGGSNYKLTF	TRBV2	CASTDTGQLYF
TRAV12N-2	CALTGPSNTNKVVF	TRBV2	CASSWATEVFF
TRAV12N-3	CALSGSNTNKVVF	TRBV2	CASAGGDEQYF
TRAV21/DV12	CILREGATGGNNKLTF	TRBV29	CASSLDRGGLFF
TRAV4D-3	CAADGGGSNYKLTF	TRBV2	CASSFGAEQFF
TRAV7-2	CAASRGSNNRIFF	TRBV1	CASSMGGEVFF
TRAV7-2	CAASRGSNNRIFF	TRBV19	CASSIGGEVFF
TRAV12N-3	CALSDGGGSNYKLTF	TRBV1	CTCSADEGFYAEQFF	HGIRNASFI
TRAV7D-2	CAAIYQGGRALIF	TRBV19	CASSMRPEVFF	FQPQNGQFI
Va	CDR3a	Vb	CDR3b	Epitope	HLA	Cluster
TRAV14-1	CAASMGGYQNFYF	TRBV20	CGAGEGNQAPLF	KAVYNFATM	H2-Db	4
TRAV13-2	CAIRGFASALTF	TRBV14	CASSLGWGGEAETLYF
TRAV7D-4	CAARDTNAYKVIF	TRBV29	CASSLYTANTEVFF
TRAV10	CAASMGYGSSGNKLIF	TRBV13-3	CASSVWTTNTGQLYF
TRAV7-4	CAASEGNNNNAPRF	TRBV13-1	CASSEHSNTEVFF
TRAV3D-3	CAVPSSGSWQLIF	TRBV1	CTCSAAGTGGQDTQYF
TRAV6N-7	CALGAPMNYNQGKLIF	TRBV1	CTCSADGGGNNSPLYF
TRAV13-1	CALDLSSNTNKVVF	TRBV19	CASSMPGDGTEVFF
TRAV5-4	CAASEGNYKYVF	TRBV20	CGARDWESSYEQYF
TRAV19	CAAAVTGNTGKLIF	TRBV13-3	CASSDWENTEVFF
TRAV13-1	CAFSTGGNNKLTF	TRBV29	CASSFTNQDTQYF
TRAV10	CAASSESNYNVLYF	TRBV13-3	CASSEVGGYEQYF
TRAV3-3	CAVGTGFASALTF	TRBV29	CASSFAGGNTEVFF
TRAV13-1	CALDHDTNAYKVIF	TRBV19	CASSIVTANTEVFF
TRAV10D	CAASRGNYQLIW	TRBV20	CGARDWESQNTLYF
TRAV7D-4	CAASEHNNNAPRF	TRBV13-1	CASSDAANTEVFF
TRAV14-3	CAVTGGNNKLTF	TRBV29	CASSLGQGVTEVFF
TRAV14D-1	CAASGTNYNVLYF	TRBV17	CASSSGGEDTQYF
TRAV3D-3	CAVSVTGGYKVVF	TRBV29	CASSQDRPNQDTQYF
TRAV9-2	CVLRAGGNEKITF	TRBV13-3	CASSDAQNTEVFF	FQPQNGQFI
TRAV3-3	CAVSGNTGNYKYVF	TRBV12-2	CASSLGERDTQYF
TRAV6N-7	CALGDRYSGGSNYKLTF	TRBV13-3	CASTHWGSNTGQLYF
TRAV14D-1	CAASRTASLGKLQF	TRBV20	CGARTAYEQYF
TRAV3-3	CAVSALWSGNKLTF	TRBV13-3	CASSNNHNNQAPLF
TRAV6N-7	CALGMDSNYQLIW	TRBV20	CGARAPQANTEVFF
TRAV6N-7	CALGDRSNMGYKLTF	TRBV29	CASRNRGDYAEQFF	HGIRNASFI
TRAV10	CAAHTGNYKYVF	TRBV29	CASSFRGDAEQFF
TRAV10	CAASPVSNYNVLYF	TRBV13-3	CASSDTGGYAETLYF
TRAV7D-4	CAASARNSNNRIFF	TRBV12-2	CASSLDQGEGNTLYF	SSYRRPVGI	H2-Kb
TRAV4D-3	CAAEAAGGNNKLTF	TRBV29	CASSLTDSYEQYF
TRAV7D-4	CAASGYGNEKITF	TRBV13-3	CASSDEGASYEQYF	SSPPMFRV
Va	CDR3a	Vb	CDR3b	Epitope	HLA	Cluster
TRBV5-1	CVVNKEDDMRF	TRAV12-1	CASTETNTGELFF	YLQPRTFLL	HLA-A*02:01	5
TRBV7-9	CAVNSADKLIF	TRAV12-2	CASSRDIEAFF
TRBV7-9	CAVNEEDKIIF	TRAV12-2	CALGSANTGELFF
TRBV20-1	CVVNEYDDMRF	TRAV12-1	CSARDAAGQNTGELFF
TRBV12-3	CVVNKDDKLIF	TRAV12-1	CALGEQNTGELFF
TRBV20-1	CVVNRRDDMRF	TRAV12-1	CSAHRDQNTGELFF
TRBV12-3	CVVNNNNDMRF	TRAV12-1	CARGDANTGELFF
TRBV7-9	CVVNRADKLVF	TRAV12-1	CASSDANTGELFF
TRBV5-1	CVVNGMNDMRF	TRAV12-1	CAAGDANTGELFF
TRBV19	CVVNNNNDMRF	TRAV12-1	CAGQGMNTGELFF
TRBV2	CVVNIDTDKLIF	TRAV12-1	CASPDANTGELFF
TRBV30	CVVNREDMLTF	TRAV12-1	CAWTRDRNTGELFF
Va	CDR3a	Vb	CDR3b	Epitope	HLA	Cluster
TRAV4	CLKAGGFKTIF	TRBV28	CASRLLAGAYEQYF	CINGVCWTV	HLA-A*02:01	6
TRAV4	CLVGEAGGFKTIF	TRBV14	CASSQDPLAGYTGELFF
TRAV4	CLVGGNNNDMRF	TRBV4-2	CASSQEASGGPYEQYF
TRAV4	CLVGPGGFGNEKLTF	TRBV5-1	CASSLEGNGHREQYF
TRAV4	CLVGVYNQGGKLIF	TRBV4-2	CASSQEVGTSGEGEQFF
TRAV4	CLVGGTGTASKLTF	TRBV6-1	CASRETGGVWETQYF
TRAV4	CLVGVPLGGGGNKLTF	TRBV14	CASSQGGDTEAFF
TRAV4	CLVGENNNARLMF	TRBV4-2	CASSQEGQGAPYEQYF
TRAV4	CLVGDSGDRGSTLGRLYF	TRBV4-2	CASSQEGSGAPYEQYF
TRAV4	CLVGSPVPFSGGYNKLIF	TRBV5-1	CASSLDRPSGMAAETQYF	NLVPMVATV
TRAV4	CLVGENFNKFYF	TRBV5-1	CASSLGQSLEQYF	YLQPRTFLL
TRAV4	CLVVGFNKFYF	TRBV7-2	CASSPSSREQYF	SPRWYFYYL	HLA-B*07:02
TRAV4	CLVGADDYKLSF	TRBV9	CASSVGSGLQYYEQYF
TRAV4	CLVGEFSGGYNKLIF	TRBV28	CASSPLTSNYGYTF
TRAV4	CLVDGGATNKLIF	TRBV4-1	CASSHNGELFF
TRAV4	CLLYRDDKIIF	TRBV11-2	CASSLFRGGEKLFF
TRAV4	CLVGDGKAGTALIF	TRBV5-4	CASSLVPSDQETQYF	DATYQRTRALVR	HLA-A*68:01
TRAV4	CLVGGGSQGNLIF	TRBV2	CASNDPPGATNNEQFF
TRAV4	CLVGDGSGYSTLTF	TRBV14	CASSQVASNQETQYF
TRAV4	CLVGDGVGGSYIPTF	TRBV4-3	CASSQVASDQETQYF
Va	CDR3a	Vb	CDR3b	Epitope	HLA	Cluster
TRAV12D-2	CALSAPSGSWQLIF	TRBV3	CASSLAAGRQDTQYF	FQPQNGQFI	H-2Db	7
TRAV9D-3	CAVSREYNQGKLIF	TRBV15	CASRPDSANSDYTF
TRAV9-2	CVLSANYGNEKITF	TRBV3	CASSPLTVANSDYTF
TRAV7D-2	CAASMFGSWQLIF	TRBV13-2	CASGDGKNTEVFF
TRAV9-4	CAVSAIGDNSKLIW	TRBV19	CASTPGLGGYAEQFF
TRAV12D-2	CALSDRSSGSWQLIF	TRBV13-3	CASSPGGTNTEVFF
TRAV12D-2	CALSGITGNTGKLIF	TRBV13-3	CASSPGGGHAEQFF
TRAV12D-3	CALRNSAGNKLTF	TRBV20	CGAREGLGGYQNTLYF
TRAV9-4	CAVSAGNNNNAPRF	TRBV15	CASRRDRVNTLYF
TRAV7D-2	CAASRTASLGKLQF	TRBV13-2	CASGDGLNTEVFF
TRAV12-2	CALSDRTSGSWQLIF	TRBV13-3	CASSTGGYNSPLYF
TRAV3D-3	CAVDTNAYKVIF	TRBV15	CASRGQNSNERLFF
TRAV6D-7	CALDMNYNQGKLIF	TRBV19	CASSIWGASSQNTLYF	KAVYNFATM
TRAV12D-3	CALSDPGSWQLIF	TRBV1	CTCSADRGAETLYF
TRAV3D-3	CAVSDNMGYKLTF	TRBV15	CASSGQYEQYF
TRAV12D-2	CALSDYNQGKLIF	TRBV19	CASSIAGARDTEVFF
TRAV6D-5	CALGASGGNYKPTF	TRBV19	CASSPGTYSGNTLYF	LSLRNPILV
TRAV14-2	CAASDDYNQGKLIF	TRBV15	CASSFDRGDTQYF	TVYGFCLL	H-2Kb
Va	CDR3a	Vb	CDR3b	Epitope	HLA	Cluster
TRAV21	CAVRGSSGTYKYIF	TRBV19	CASMLRWANTGELFF	LTDEMIAQY	HLA-A*01:01	8
TRAV21	CAVRRRFLNDMRF	TRBV7-9	CASSLKAPPHSNTEAFF
TRAV21	CAVRGSPGTYKYIF	TRBV19	CASLNRAANTGELFF
TRAV21	CAVRGGSGTYKYIF	TRBV19	CASSLPRANTGELFF
TRAV21	CAVRGGSGTYKYIF	TRBV19	CASINRAANTGELFF
TRAV21	CAVRGGSGTYKYIF	TRBV19	CASSMPNANTGELFF
TRAV21	CAVTDSNYQLIW	TRBV7-9	CASRPPGADTEAFF	TTDPSFLGRY
TRAV21	CAVRSRGNNRLAF	TRBV7-9	CASSPSGSLEQYF
TRAV21	CAVITDSWGKFQF	TRBV19	CASSMGTVYLNTEAFF	NLVPMVATV	HLA-A*02:01
TRAV21	CAEDSGNTPLVF	TRBV7-9	CASSLLGVSYYNEQFF
Va	CDR3a	Vb	CDR3b	Epitope	HLA	Cluster
TRAV13-2	CAENAPLGRRALTF	TRBV19	CASRINPGGADEAFF	GILGFVFTL	HLA-A*02:01	9
TRAV13-1	CAASRGVGGYNKLIF	TRBV27	CASSSLTSGAYNEQFF	SPRWYFYYL	HLA-B*07:02
TRAV13-2	CAEFTRQAGTALIF	TRBV27	CASSLSAGLDEQFF	TTDPSFLGRY	HLA-A*01:01
TRAV14/DV4	CAMRDWALTGGGNKLTF	TRBV27	CASALAQAYEQYF
TRAV14/DV4	CAMREFSNDYKLSF	TRBV27	CASSLRDSGDTQYF
TRAV14/DV4	CAMREFNSNSGYALNF	TRBV27	CASSHRSGWETQYF
TRAV14/DV4	CAMREPRSNDYKLSF	TRBV28	CASSLTQGFTEAFF
TRAV14/DV4	CAMRATGGFKTIF	TRBV28	CASSLTQGLNTEAFF
TRAV14/DV4	CAMREPWLLTGGGNKLTF	TRBV27	CASSLAGASSYNEQFF
TRAV19	CALSGYTGGGNKLTF	TRBV27	CASSPRDHQETQYF
Va	CDR3a	Vb	CDR3b	Epitope	HLA	Cluster
TRAV1-2	CAVKDRDYKLSF	TRBV6-4	CASSEGENQPQHF	CTELKLSDY	HLA-A*01:01	10
TRAV1-2	CAVMDSSYKLIF	TRBV6-1	CASSDGDHSYEQYF	DATYQRTRALVR	HLA-A*68:01
TRAV1-2	CAVRVPDQTGANNLFF	TRBV12-4	CASSLRVSYNEQFF	GILGFVFTL	HLA-A*02:01
TRAV1-2	CAVRDSNYQLIW	TRBV6-4	CASSDSTSGGNEQFF	NLVPMVATV
TRAV1-2	CAVRDSNYQLIW	TRBV6-1	CASSDAENTEAFF
TRAV1-2	CAVRDSNYQLIW	TRBV6-2	CASSDRETYEQYF
TRAV1-2	CAVLDSNYQLIW	TRBV6-1	CASSEDSGGYNEQFF
TRAV1-2	CALYNTDKLIF	TRBV10-3	CAISGRQGDTGELFF	YLQPRTFLL
TRAV1-2	CAVRDSNYQLIW	TRBV27	CASSPGAPGQGSYEQYF
Va	CDR3a	Vb	CDR3b	Epitope	HLA	Cluster
TRAV19	CALSESANSGGYQKVTF	TRBV5-4	CASSPRTSGGYQETQYF	CINGVCWTV	HLA-A*02:01	11
TRAV19	CALSESANSGGYQKVTF	TRBV5-4	CASSPRTSGGYQEPQYF
TRAV19	CALSEASGNQFYF	TRBV19	CASSPNYGEQFF	FLCMKALLL
TRAV19	CALSDSGGSNYKLTF	TRBV19	CASSIFSGGQNIQYF	GILGFVFTL
TRAV19	CALSEAGRGGSYIPTF	TRBV19	CASSIFGGAEAFF
TRAV19	CALSGDDYKLSF	TRBV9	CASSVASGRAHEQYF	NLVPMVATV
TRAV19	CALITIKAAGNKLTF	TRBV19	CASSISGGYNEQFF	SPRWYFYYL	HLA-B*07:02
Va	CDR3a	Vb	CDR3b	Epitope	HLA	Cluster
TRAV9-2	CALIAGANSKLTF	TRBV19	CASSIAPTDTQYF	GILGFVFTL	HLA-A*02:01	12
TRAV9-2	CALFAGSYIPTF	TRBV5-4	CASSSRTGDQETQYF	NLVPMVATV
TRAV9-2	CALSTTSGTYKYIF	TRBV27	CASSPLAGGEEKKETQYF	SPRWYFYYL	HLA-B*07:02
TRAV9-2	CALTRNNAGNMLTF	TRBV27	CASSSLTSGAHNEQFF
TRAV9-2	CALMGSQGNLIF	TRBV27	CASSLDSPYEQYF	TTDPSFLGRY	HLA-A*01:01
TRAV9-2	CALSGAGNQFYF	TRBV27	CASSSRGPHGDEQFF
TRAV9-2	CALNTGNQFYF	TRBV27	CASSISHSTDTQYF
Va	CDR3a	Vb	CDR3b	Epitope	HLA	Cluster
TRBV7-9	CAESRTGNTPLVF	TRAV13-2	CATDSSSYEQYF	TTDPSFLGRY	HLA-A*01:01	13
TRBV7-9	CAASGGGGGADGLTF	TRAV29/DV5	CASSYGNQPQHF	YLQPRTFLL	HLA-A*02:01
TRBV7-9	CAAREGTGNQFYF	TRAV29/DV5	CASSLGPEAFF
TRBV7-9	CAASIKAGSARQLTF	TRAV13-1	CASSLDIEQYF
TRBV7-9	CAEKRSSGDKLTF	TRAV13-2	CASSLDIKAFF
Va	CDR3a	Vb	CDR3b	Epitope	HLA	Cluster
TRAV5-1	CSASGTQVVGQLTF	TRBV1	CASSLLGDYEQYF	HGIRNASFI	H-2Db	14
TRAV8N-2	CATDAETQVVGQLTF	TRBV1	CASSLGTENTLYF
TRAV8D-2	CATAGTQVVGQLTF	TRBV1	CASSQSNQDTQYF
TRAV8D-2	CATPTQVVGQLTF	TRBV12-1	CASSPSNQDTQYF
TRAV6N-5	CALGDPTQVVGQLTF	TRBV1	CASSLLGVSYEQYF	SSYRRPVGI	H-2Kb
Va	CDR3a	Vb	CDR3b	Epitope	HLA	Cluster
TRAV29/DV5	CAAILGFGNEKLTF	TRBV9	CASSAGTGGYTF	TTDPSFLGRY	HLA-A*01:01	15
TRAV29/DV5	CAAGPGGADGLTF	TRBV6-5	CASSPQGVTQYF
TRAV29/DV5	CAAVPIQGAQKLVF	TRBV12-4	CASGTWGARQPQHF	LLWNGPMAV	HLA-A*02:01
TRAV29/DV5	CAASDQTGANNLFF	TRBV6-5	CASSLQGASGYTF	NLVPMVATV
TRAV29/DV5	CAASDSNYQLIW	TRBV6-1	CASSEESGRAAEQYF
Va	CDR3a	Vb	CDR3b	Epitope	HLA	Cluster
TRAV19	CALTRSGYSTLTF	TRBV25-1	CASSGLTDANTEAFF	SPRWYFYYL	HLA-B*07:02	16
TRAV19	CALSGEGGSEKLVF	TRBV25-1	CASSETGFGNQPQHF	NLVPMVATV	HLA-A*02:01
TRAV19	CALSGQGGSEKLVF	TRBV25-1	CASSQTGFGNQPQHF
Va	CDR3a	Vb	CDR3b	Epitope	HLA	Cluster
TRAV5	CAERRNAGNNRKLIW	TRBV15	CATSTGGGYEQYF	LLWNGPMAV	HLA-A*02:01	17
TRAV5	CAEIQASGGSYIPTF	TRBV15	CATGRGGMIGEQYF	NLVPMVATV
TRAV5	CAEIQASGGSYIPTF	TRBV15	CATGRGGKIGEQYF
Va	CDR3a	Vb	CDR3b	Epitope	HLA	Cluster
TRAV12-1	CVVNRVDGYALNF	TRBV30	CAWEDRNTGELFF	YLQPRTFLL	HLA-A*02:01	18
TRAV12-1	CVVNKDSGYALNF	TRBV29-1	CSVEADRNTGELFF
TRAV12-1	CVVNQVPGYALNF	TRBV29-1	CSVEKDRNTGELFF
Va	CDR3a	Vb	CDR3b	Epitope	HLA	Cluster
TRAV12-2	CAVNSGGSNYKLTF	TRBV29-1	CSVHQGWPYEQYF	LTDEMIAQY	HLA-A*01:01	19
TRAV12-2	CAGALGGAGSYQLTF	TRBV29-1	CSVLTGWPYEQYF
TRAV12-2	CAVNVGGGSNYKLTF	TRBV29-1	CSVGTGWPYEQYF
Va	CDR3a	Vb	CDR3b	Epitope	HLA	Cluster
TRBV12-2	CALTPNYNQGKLIF	TRAV12D-1	CASSPLTGGAYEQYF	TVYGFCLL	H-2Kb	20
TRBV13-3	CALSSNYNVLYF	TRAV12D-1	CASRNWGPQDTQYF	KAVYNFATM	H-2Db
TRBV16	CALTTYGNEKITF	TRAV12D-1	CASSPRDWGENTLYF
Va	CDR3a	Vb	CDR3b	Epitope	HLA	Cluster
TRAV6-6	CALGASSGSWQLIF	TRBV13-1	CASSDNTNTEVFF	KAVYNFATM	H-2Db	21
TRAV6-6	CALGAASSGSWQLIF	TRBV19	CASSIEGAETLYF
TRAV6-6	CALGETGNTGKLIF	TRBV13-1	CASSDWTNTEVFF
